# Molecular atlas of the human brain vasculature at the single-cell level

**DOI:** 10.1101/2021.10.18.464715

**Authors:** Thomas Wälchli, Moheb Ghobrial, Marc Schwab, Shigeki Takada, Hang Zhong, Samuel Suntharalingham, Sandra Vetiska, Daymé Rodrigues Gonzalez, Hubert Rehrauer, Ruilin Wu, Kai Yu, Jeroen Bisschop, Fiona Farnhammer, Luca Regli, Karl Schaller, Karl Frei, Troy Ketela, Mark Bernstein, Paul Kongkham, Peter Carmeliet, Taufik Valiante, Peter B. Dirks, Mario L. Suva, Gelareh Zadeh, Viviane Tabar, Ralph Schlapbach, Katrien De Bock, Jason E. Fish, Philippe P. Monnier, Gary D. Bader, Ivan Radovanovic

## Abstract

A broad range of brain pathologies critically relies on the vasculature, and cerebrovascular disease is a leading cause of death worldwide. However, the cellular and molecular architecture of the human brain vasculature remains poorly understood. Here, we performed single-cell RNA sequencing of 599,215 freshly isolated endothelial, perivascular and other tissue-derived cells from 47 fetuses and adult patients to construct a molecular atlas of the developing fetal, adult control and diseased human brain vasculature. We uncover extensive molecular heterogeneity of healthy fetal and adult human brains and across eight vascular-dependent CNS pathologies including brain tumors and brain vascular malformations. We identify alteration of arteriovenous differentiation and reactivated fetal as well as conserved dysregulated pathways in the diseased vasculature. Pathological endothelial cells display a loss of CNS-specific properties and reveal an upregulation of MHC class II molecules, indicating atypical features of CNS endothelial cells. Cell-cell interaction analyses predict numerous endothelial-to-perivascular cell ligand-receptor crosstalk including immune-related and angiogenic pathways, thereby unraveling a central role for the endothelium within brain neurovascular unit signaling networks. Our single-cell brain atlas provides insight into the molecular architecture and heterogeneity of the developing, adult/control and diseased human brain vasculature and serves as a powerful reference for future studies.
