## Supplementary table 1 for "Molecular atlas of the human brain vasculature at the single-cell level"

### Sheet: Fetal samples
Fetal samples
Individual	Age (weeks of gestational age)	Cells isolated from the following organs
1	9	Brain
2	14.4	Brain, kidney
3	16.4	Brain, kidney, gastro-intestinal tract
4	18	Brain, leg
5	15.5	Brain, arm, heart, throat, kidney
6	12.4	Arm
7	9.5	Arm
8	9.1	Arm

### Sheet: Temporal lobe
Temporal lobe
Patient	Age (Years)	Gender	Anatomical location	Lesional epilepsy (Y/N)	Hippocampal sclerosis (Y/N)
1	15	Male	Right temporal lobe	Y (DNET, WHO I)	N
2	19	Male	Left temporal lobe	Y (FCD, type Ic)	N
3	41	Female	Left temporal lobe	Y (HS)	Y
4	41	Male	Left temporal lobe	Y (HS)	Y
5	69	Female	Left temporal lobe	N	N
6	24	Male	Left temporal lobe	Y (HS)	Y
7	39	Female	Right temporal lobe	Y (HS)	Y
8	48	Male	Left temporal lobe	Y (HS)	Y

### Sheet: Cavernoma + TLadjCAV
Cerebral cavernous malformations + adjacent temporal lobe
Patient	Age (Years)	Gender	Anatomical location	Lesional epilepsy (Y/N)	Preoperative bleeding (Y/N)
1	50	Female	Left temporal lobe	Y (CCM)	Y (chronic)
2	29	Female	Left temporal lobe	Y (CCM)	Y (chronic)

### Sheet: High-grade glioma
High-grade gliomas
Patient	Age (Years)	Gender	Integrated WHO 2016 diagnosis	WHO grade	Anatomical location	Previous treatment	IDH	ATRX	P53	MGMT	1p/19q	MIB Index	Other mutations
1	71	Male	IDH1 wildtype glioblastoma	IV	L Frontal lobe, L Temporal lobe	None	Wildtype	Wildtype	N/A	Unmethylated	Codeleted	0.2
2	51	Male	IDH1 wildtype glioblastoma	IV	R Frontal lobe	None	Wildtype (IDH1 and IDH2)	Wildtype	Positive	Methylated	N/A	0.5
3	60	Female	IDH1 wildtype glioblastoma	IV	R Hemisphere	None	Wildtype	Wildtype	Positive	Methylated	N/A	20-25%	BRAF V6000E negative
4	78	Male	IDH1 wildtype glioblastoma	IV	L Temporal lobe	None	Wildtype	Wildtype	Positive	Methylated	Codeleted	35-45%
5	82	Female	IDH1 wildtype glioblastoma	IV	L Frontal lobe	None	Wildtype	Wildtype	Heterogeneous	Unmethylated	N/A	N/A
6	60	Male	IDH1 wildtype glioblastoma	IV	L + R Frontal lobes	Yes (resection and chemotherapy)	Wildtype	N/A	N/A	Unmethylated	N/A	N/A
7	50	Female	IDH1 wildtype glioblastoma	IV	Multifocal glioblastoma (lesion in L parietal lobe resected)	None	Wildtype	Wildtype	Heterogeneous	Unmethylated	N/A	20-25%

### Sheet: Low-grade glioma
Low-grade gliomas
Patient	Age (Years)	Gender	Integrated WHO 2016 diagnosis	WHO grade	Anatomical location	Previous treatment	IDH	ATRX	P53	1p/19q	MIB Index	Other mutations
1	69	Female	IDH2 mutant, 1p/19q codeleted anaplastic oligodendroglioma	III	R medial and superior frontal gyrus	None	IDH1 (R132H) Wildtype, IDH2 (R172K) Mutant	Wildtype	Not performed	Codeleted	Up to 40%	Not performed
2	46	Male	IDH1 mutant diffuse astrocytoma	II	R Frontal lobe	None	IDH1 (C394A) Mutant	Mutant	Positive	N/A	2-4%	Not performed
3	26	Female	IDH1 mutant diffuse astrocytoma	II	R Parietal lobe	None	IDH1 (R132H) Mutant	Mutant	Negative	N/A	2-3%	Negative for BRAF V6000E
4	32	Female	IDH1 mutant diffuse astrocytoma	II	R Temporal lobe	None	IDH1 (R132H) Mutant	Mutant	Heterogeneous	N/A	2-3%	Not performed
5	39	Male	IDH1 mutant oligodendroglioma	II	L Frontal lobe	None	IDH1 (R132H) Mutant	Wildtype	Heterogeneous	Codeleted	2-3%	Not performed
6	31	Male	IDH1 mutant diffuse astrocytoma	II	R Temporal lobe	Yes	IDH1 (R132H) Mutant	Mutant	Positive	N/A	0.05	Negative for CDKN2A/B homozygous deletion

### Sheet: Metastases
Metastasis
Patient	Age (Years)	Gender	Integrated WHO 2016 diagnosis	Anatomical location	Previous treatment	MIB Index	ICH markers
1	58	Female	Metastatic tumor (origin: small cell lung carcinoma)	Septum pellucidum / intraventricular	Previous radiation to the met (resection 2014 of another lung-to-brain metastasis)	0.8	Synaptophysin and CK8 positive
2	52	Male	Metastatic tumor (origin: lung adenocarcinoma)	R parietal lobe	None	80-90%	TTF-1, CK7, c-Met, and PD-L1 positive, CK20 and Synaptophysin negative
3	74	Female	Metastatic tumor (origin: lung adenocarcinoma)	L Cerebellum	None	Unknown	TTF-1 and CD7 diffusely positive, CK20 negative
4	69	Female	Metastatic tumor (origin: lung, poorly differentiated, subtype unknown)	R Frontal lobe	None	Unknown	CK7 positive, TTF-1 and P40 negative
5	27	Male	Metastatic tumor (origin: lung adenocarcinoma)	L Cerebellum	None	Unknown	CDX2, SATB2, CK20 positive, TTF1, P40, GATA3, PAX8, and CK7 negative

### Sheet: Meningioma
Meningiomas
Patient	Age (Years)	Gender	Integrated WHO 2016 diagnosis	WHO grade	Anatomical location	Previous treatment	Convexity / Skull base	MIB
1	41	Female	Meningioma (transitional)	I	L Frontal lobe	None	Convexity	0.08
2	51	Male	Meningioma (microcystic)	I	L Frontal lobe	None	Convexity	0.05
3	60	Female	Meningioma (meningiothelial)	I	R Parietal lobe	None	Convexity	N/A
4	79	Female	Meningioma (atypical)	II	L+R Frontal lobes	Resection, radiotherapy	Convexity	25-30%
5	65	Male	Meningioma (meningiothelial)	I	R Sphenoid wing	None	Skull base	3-5%

### Sheet: Arteriovenous malformations
Brain arteriovenous malformations
Patient	Age (Years)	Gender	Anatomical location	Preoperative bleeding (Y/N)	Spetzler-Martin classification
1	33	Female	L Cerebellum	N	Grade I
2	47	Male	R Frontal lobe	?	Grade I
3	62	Female	L Temporal lobe	Y	Grade I
4	27	Female	L Occipital lobe	N	Grade II (Recurrent AVM, previously operated on)
5	63	Female	L Occipital lobe	N	Grade I

### Sheet: Hemangioblastoma
Hemangioblastoma
Patient	Age (Years)	Gender	Anatomical location	Preoperative bleeding (Y/N)	Familial syndrome (Y/N)
1	70	M	L Cerebellum	N	N

### Sheet: Abbreviations
Abbreviations
1p/19q	Short arm of chromosome 1 (1p) / long arm of chromosome 19 (19q)
ATRX	ATP-dependent helicase ATRX, X-linked helicase II
BRAF	v-Raf murine sarcoma viral oncogene homolog B
AVM	Arteriovenous malformation
CAV	Cavernoma
CCM	Cerebral cavernous malformation
CD7	Cluster of differentiation 7
CDKN2a/b	Cyclin-dependent kinase inhibitor 2a/b
CDX2	Caudal type homeobox 2
CK20	Keratin 20
CK8	Cytokeratin 8
CK7	Cytokeratin 7
DNET	Dysembryoplastic neuroepithelial tumor
FCD	Focal cortical dysplasia
EC	Endothelial cell
GATA3	GATA-binding protein 3
GBM	Glioblastoma
HEM	Hemangioblastoma
HS	Hippocampal sclerosis
IDH	Isocitrate dehydrogenase
MET	Metastasis
MEN	Meningioma
L	Left
LGG	Low grade glioma
MGMT	O6-methylguanine–DNA methyltransferase
MIB	Ki-67 / MIB-1 labelling index (cellular proliferation)
N	No
NVU	Neurovascular unit
NVL	Neurovascular link
P40	Tumor protein P40
P53	Tumor protein P53
PAX8	Paired box gene 8
PD-L1	Programmed death-ligand 1 (CD274)
PVC	Perivascular cell
R	Right
SATB2	Special AT-rich sequence-binding protein 2
scRNAseq	single cell RNA sequencing
TMZ	Temozolamide
TTF-1	Thyroid transcription factor-1
TL	Temporal lobe
TLadjCAV	Temporal lobe adjacent to cavernoma
Y	Yes
