## Supplementary table 2 for "Molecular atlas of the human brain vasculature at the single-cell level"

### Sheet: cell count
Fetal
Tissue		Number of samples	Number of sorted ECs	Number of unsorted cells
CNS tissue	Brain	5	21512	44116
	Total	5	21512	44116
Peripheral tissues	Arm	4	1294	31531
	Kidney	3	37010	29002
	Throat	1	712	4396
	Leg	1	3734	9097
	GI Tract	1	-	13684
	Heart	1	17745	2440
	Total	11	60495	90150
Overall total fetal tissues	Overall total	16	82007	134266
Adult
Tissue		Number of samples	Number of sorted ECs	Number of unsorted cells
Control brains	Temporal lobe	8	47652	47305
	Total	8	47652	47305
Brain vascular malformations	Temporal lobe adjacent to cavernoma	2	9506	11992
	Cavernoma	2	11679	3557
	Arteriovenous malformation	5	20305	12013
	Total	9	41490	27562
Brain tumors	Hemangioblastoma	1	19440	14745
	Low grade glioma	6	9155	20712
	Glioblastoma	7	38257	22297
	Metastasis	5	23962	9204
	Meningioma	5	34245	26916
	Total	24	125059	93874
Overall total adult tissues	Overall total	41	214201	168741
Overall total fetal and adult tissues	Overall total	57	296208	303007
