## Supplementary table 9 for "Molecular atlas of the human brain vasculature at the single-cell level"

### Sheet: Fetal CNS EC signature
	feature	logFC	pval	padj	pct_in	pct_out
1	SLC7A5	3.97906	0	0	0.899	0.017
2	SLC38A5	3.73181	0	0	0.894	0.001
3	TTN	3.69482	0	0	0.774	0.101
4	TFRC	3.66291	0	0	0.788	0.067
5	MT2A	3.3791	0	0	0.689	0.37
6	MFSD2A	3.35941	0	0	0.821	0.001
7	SLC7A1	3.21385	0	0	0.873	0.06
8	SLC2A1	3.16293	0	0	0.82	0.046
9	MT1E	3.13743	0	0	0.382	0.052
10	ITM2A	3.0281	0	0	0.981	0.614
11	APCDD1	2.89422	0	0	0.766	0.065
12	NPIPB5	2.81539	0	0	0.732	0.261
13	CLDN5	2.75698	0	0	0.992	0.701
14	ABCG2	2.63036	0	0	0.813	0.121
15	SLC39A10	2.58351	0	0	0.924	0.475
16	SLC16A1	2.57436	0	0	0.765	0.188
17	GPCPD1	2.53375	0	0	0.772	0.306
18	ABCB1	2.51686	0	0	0.757	0.006
19	SLCO1A2	2.49137	0	0	0.508	0
20	PDXK	2.48187	0	0	0.74	0.155
21	IFI27	2.46603	0	0	0.382	0.185
22	SLC3A2	2.45834	0	0	0.876	0.32
23	SLCO2B1	2.42749	0	0	0.753	0.017
24	BSG	2.40028	0	0	0.91	0.553
25	ABLIM1	2.22382	0	0	0.888	0.401
26	COBLL1	2.18582	0	0	0.805	0.284
27	CDH2	2.14476	0	0	0.629	0.019
28	SRARP	2.11811	0	0	0.526	0.002
29	CSRP2	2.08269	0	0	0.745	0.319
30	LRP8	2.04991	0	0	0.558	0.025
31	CCDC141	2.01474	0	0	0.522	0.02
32	SLC7A8	1.99802	0	0	0.557	0.01
33	TSC22D1	1.99264	0	0	0.84	0.625
34	RELL1	1.98947	0	0	0.723	0.193
35	MT1X	1.91255	0	0	0.351	0.097
36	LEF1	1.90846	0	0	0.638	0.052
37	CGNL1	1.89163	0	0	0.78	0.122
38	FOXQ1	1.85907	0	0	0.493	0
39	SLC7A11	1.81038	0	0	0.418	0.001
40	HOPX	1.77185	0	0	0.49	0.058
41	SMG1	1.7267	0	0	0.725	0.529
42	CPD	1.69843	0	0	0.735	0.284
43	TSPAN5	1.69819	0	0	0.676	0.18
44	CD82	1.68961	0	0	0.557	0.075
45	CCDC186	1.67638	0	0	0.704	0.302
46	ZIC2	1.676	0	0	0.495	0.001
47	CD320	1.67297	0	0	0.633	0.284
48	SLC30A1	1.6675	0	0	0.6	0.145
49	DPEP1	1.66116	0	0	0.373	0.014
50	MT-RNR1	1.61365	0	0	0.637	0.473

### Sheet: Fetal periph EC signature
	feature	logFC	pval	padj	pct_in	pct_out
	IGFBP5	4.16744	0	0	0.621	0.016
	FABP5	3.60644	0	0	0.667	0.033
	FABP4	2.88843	0	0	0.435	0.028
	LGALS1	2.66361	0	0	0.799	0.271
	COL15A1	2.50488	0	0	0.577	0.033
	IGF2	2.45688	0	0	0.655	0.014
	PLVAP	2.45453	0	0	0.75	0.062
	ANXA2	2.35945	0	0	0.923	0.198
	CD36	2.16319	0	0	0.513	0.04
	MEIS2	2.09543	0	0	0.469	0.041
	PLPP3	2.09061	0	0	0.634	0.065
	TCIM	1.88776	0	0	0.726	0.143
	TNNT3	1.84377	0	0	0.336	0.001
	PCDH17	1.83516	0	0	0.648	0.084
	GYPC	1.78241	0	0	0.619	0.03
	CRHBP	1.76185	0	0	0.323	0.005
	IGFBP3	1.72583	0	0	0.43	0.109
	PRCP	1.65063	0	0	0.886	0.389
	C11orf96	1.6402	0	0	0.493	0.062
	CAV1	1.53207	0	0	0.755	0.694
	AQP1	1.51152	0	0	0.356	0.002
	CALCRL	1.50043	0	0	0.828	0.393
	F8	1.49602	0	0	0.371	0.013
	PIEZO2	1.48689	0	0	0.416	0.012
	HSPG2	1.47763	0	0	0.929	0.55
	EDNRB	1.454	0	0	0.423	0.021
	HECW2	1.35658	0	0	0.566	0.146
	MAF	1.35498	0	0	0.376	0.056
	TXNIP	1.32502	0	0	0.785	0.254
	LDB2	1.32303	0	0	0.701	0.224
	ID2	1.31868	0	0	0.512	0.111
	LYVE1	1.28358	0	0	0.261	0.025
	GASK1B	1.27529	0	0	0.656	0.153
	IL32	1.2698	0	0	0.524	0.226
	C1orf21	1.26239	0	0	0.504	0.031
	SPRY1	1.24645	0	0	0.423	0.058
	FAM167B	1.2432	0	0	0.361	0.036
	EMCN	1.23362	0	0	0.87	0.478
	COL4A1	1.22945	0	0	0.923	0.807
	TFPI	1.2277	0	0	0.68	0.353
	NEURL1B	1.22613	0	0	0.43	0.042
	HSPB1	1.19309	0	0	0.872	0.667
	S100A11	1.19116	0	0	0.815	0.425
	NAV3	1.175	0	0	0.418	0.037
	FBN1	1.1316	0	0	0.512	0.121
	MXRA5	1.12902	0	0	0.309	0.013
	S100A10	1.12259	0	0	0.884	0.515
	NR2F2	1.11137	0	0	0.702	0.301
	STMN1	1.10463	0	0	0.801	0.512
	RBP7	1.08949	0	0	0.279	0.005

### Sheet: Adult CNS EC signature
	feature	logFC	pval	padj	pct_in	pct_out
1	PLP1	4.01313	0	0	0.804	0.002
2	CLDN5	2.64937	3.80114e-273	1.61795e-268	0.919	0.16
3	GPM6B	2.58615	0	0	0.519	0.006
4	TF	2.48985	0	0	0.451	0.004
5	BSG	2.48509	5.77912e-245	2.45988e-240	0.77	0.113
6	S100B	2.39849	0	0	0.494	0.004
7	MBP	2.35131	0	0	0.451	0.011
8	GPR85	2.31006	0	0	0.362	0.004
9	SLC7A5	2.27728	0	0	0.455	0.012
10	PTGDS	2.27137	2.02508e-268	8.61975e-264	0.651	0.068
11	SLC2A1	2.24137	0	0	0.498	0.026
12	ITM2A	2.2153	1.82415e-172	7.7645e-168	0.877	0.229
13	MT3	2.19217	0	0	0.379	0.003
14	CNP	2.18372	3.37913e-273	1.43833e-268	0.413	0.026
15	SLC38A5	2.17243	0	0	0.426	0.006
16	ATP1A2	2.1542	0	0	0.264	0.003
17	SPOCK2	1.92157	0	0	0.362	0.016
18	SLCO2B1	1.89682	0	0	0.421	0.015
19	C1orf61	1.88473	0	0	0.302	0.001
20	APLP1	1.86022	0	0	0.264	0.001
21	TUBB4A	1.82792	0	0	0.272	0.002
22	QDPR	1.80948	1.31248e-295	5.58658e-291	0.332	0.015
23	SCD	1.80917	1.76529e-147	7.51397e-143	0.353	0.034
24	MFSD2A	1.80886	0	0	0.302	0.008
25	ABCG2	1.78894	2.62509e-144	1.11737e-139	0.43	0.052
26	SLC1A3	1.72079	0	0	0.226	0.004
27	RN7SK	1.71568	4.68796e-43	1.99543e-38	0.277	0.063
28	PPP1R14A	1.71451	1.22756e-171	5.22512e-167	0.379	0.034
29	SPOCK3	1.68354	0	0	0.289	0.002
30	CRYAB	1.66472	1.57899e-115	6.72098e-111	0.523	0.092
31	CKB	1.62925	2.14374e-189	9.12481e-185	0.332	0.023
32	TMEM144	1.59989	0	0	0.238	0.005
33	PLLP	1.59758	2.52471e-287	1.07464e-282	0.302	0.012
34	C1orf64	1.58371	0	0	0.255	0.001
35	SLC39A10	1.58324	1.49547e-215	6.36548e-211	0.319	0.019
36	MAG	1.57401	0	0	0.234	0.001
37	ERMN	1.54538	0	0	0.221	0
38	CLDN11	1.5438	1.32605e-240	5.64433e-236	0.251	0.01
39	APOLD1	1.51639	3.59923e-62	1.53201e-57	0.579	0.189
40	SCG3	1.49488	0	0	0.179	0.001
41	SCD5	1.47974	2.63863e-243	1.12313e-238	0.251	0.01
42	SOX2-OT	1.46115	0	0	0.204	0.001
43	TUBA1A	1.45577	2.55501e-70	1.08754e-65	0.485	0.121
44	CA4	1.43536	3.84385e-131	1.63613e-126	0.26	0.02
45	GPRC5B	1.41835	4.80926e-77	2.04706e-72	0.315	0.049
46	CNDP1	1.40911	0	0	0.183	0
47	CBR1	1.39355	3.58496e-111	1.52594e-106	0.272	0.026
48	GPCPD1	1.37749	7.01865e-83	2.98749e-78	0.285	0.038
49	LINC00844	1.37508	0	0	0.196	0.002
50	CD320	1.37398	7.31427e-89	3.11332e-84	0.298	0.039

### Sheet: Adult peripheral EC signature
	feature	logFC	pval	padj	pct_in	pct_out
1	SELE	2.69399	2.18501e-27	9.3005e-23	0.03	0.385
2	CXCL8	2.47557	3.47463e-17	1.47898e-12	0.098	0.354
3	IL6	2.4678	2.18371e-15	9.29497e-11	0.004	0.22
4	CSF3	2.46332	1.2764e-12	5.43299e-08	0	0.179
5	AQP1	2.32298	3.50106e-32	1.49023e-27	0.013	0.408
6	EMP1	2.30286	6.74352e-36	2.87038e-31	0.064	0.487
7	HMOX1	2.19933	7.09001e-16	3.01786e-11	0.017	0.244
8	IGFBP5	2.16687	7.04427e-12	2.99839e-07	0.004	0.175
9	STC1	2.15017	1.32542e-14	5.64166e-10	0.017	0.23
10	IGKC	2.14183	6.73336e-09	0.000286606	0.034	0.181
11	THBD	2.09481	3.08246e-30	1.31205e-25	0.026	0.405
12	FCN3	2.09392	6.68882e-11	2.8471e-06	0	0.155
13	DNASE1L3	2.00079	1.15184e-10	4.90281e-06	0	0.152
14	ACKR1	1.97141	1.3075e-21	5.56536e-17	0.026	0.321
15	SERPINE1	1.84284	1.49947e-14	6.38251e-10	0.03	0.245
16	PLPP3	1.83116	5.68691e-28	2.42063e-23	0.072	0.433
17	PLVAP	1.83068	2.95663e-22	1.25849e-17	0.009	0.306
18	FABP4	1.80671	1.27268e-10	5.41715e-06	0	0.151
19	CXCL2	1.6817	1.97754e-16	8.41741e-12	0.072	0.326
20	CCL2	1.65901	7.82797e-15	3.33197e-10	0.157	0.385
21	HLA-DRB5	1.63485	3.80611e-14	1.62007e-09	0	0.199
22	ADAMTS9	1.62792	2.68069e-15	1.14103e-10	0.017	0.237
23	SOD2	1.59095	1.35335e-19	5.76051e-15	0.145	0.43
24	PNP	1.55062	8.54666e-18	3.63788e-13	0.047	0.304
25	SOCS3	1.54947	6.72085e-22	2.86073e-17	0.094	0.399
26	COL15A1	1.54107	3.13263e-14	1.3334e-09	0	0.2
27	CALCRL	1.51944	1.11298e-18	4.73741e-14	0.047	0.316
28	TFPI	1.50861	3.2234e-16	1.37204e-11	0.017	0.248
29	CRHBP	1.50256	4.87574e-07	0.0207536	0.017	0.124
30	ICAM1	1.50086	3.16597e-25	1.34759e-20	0.098	0.441
31	SLCO2A1	1.4949	1.91936e-14	8.16975e-10	0.004	0.209
32	CD93	1.48233	4.14155e-21	1.76285e-16	0.081	0.379
33	RND1	1.47265	7.5851e-14	3.2286e-09	0.013	0.215
34	HIF1A	1.46036	3.18185e-16	1.35435e-11	0.038	0.274
35	PDLIM1	1.45029	4.03522e-18	1.71759e-13	0.026	0.284
36	THBS1	1.44581	2.81654e-11	1.19886e-06	0	0.16
37	CD36	1.44073	1.09595e-09	4.66493e-05	0	0.138
38	MT-RNR2	1.42917	0.0229112	1	0.974	0.498
39	IL33	1.38096	9.61745e-12	4.09367e-07	0.009	0.18
40	POSTN	1.36635	1.43668e-09	6.11523e-05	0	0.136
41	DDX21	1.34723	1.70631e-14	7.26291e-10	0.051	0.273
42	IGFBP4	1.33431	1.00159e-16	4.26328e-12	0.06	0.312
43	GAS5	1.30965	5.56842e-21	2.3702e-16	0.102	0.404
44	SLPI	1.30768	1.8986e-08	0.000808138	0.004	0.126
45	FABP5	1.29342	5.85591e-09	0.000249257	0.021	0.16
46	CXCL3	1.28966	2.54848e-10	1.08476e-05	0.017	0.177
47	NNMT	1.27504	6.93323e-13	2.95113e-08	0.004	0.19
48	TM4SF1	1.26933	9.56007e-26	4.06925e-21	0.46	0.699
49	NCOA7	1.26284	3.31439e-14	1.41077e-09	0.034	0.251
50	LDHA	1.23565	1.70214e-17	7.24514e-13	0.162	0.421

### Sheet: mouse CNS EC signature
	feature
1	SPOCK2
2	SLCO1A4
3	SLC2A1
4	SLCO1C1
5	SLC22A8
6	ABCB1A
7	ITM2A
8	LEF1
9	SLC7A5
10	ITIH5
11	BSG
12	MFSD2A
13	LRP8
14	CXCL12
15	PGLYRP1
16	ZIC3
17	SLC38A3
18	ABHD2
19	TFRC
20	APCDD1
21	SLC6A6
22	PROM1
23	APOD
24	CCDC141
25	SLC19A3
26	FLT1
27	PTN
28	FOXF2
29	SLC39A10
30	SPARCL1
31	ZIC2
32	SLC1A1
33	ATP10A
34	A930038C07RIK
35	TNFRSF19
36	FOXQ1
37	FOSB
38	STRA6
39	SLC7A1
40	9430020K01RIK
41	VWA1
42	PLTP
43	EFR3B
44	GPCPD1
45	SGPP2
46	MFSD14A
47	IGF1R
48	OCLN
49	SLC16A4
50	ABLIM1

### Sheet: mouse peripheral EC signature
	feature
1	AQP1
2	IGFBP5
3	CD36
4	FABP4
5	GPIHBP1
6	MRC1
7	NPR3
8	CYP4B1
9	MEIS2
10	EDNRB
11	SLC43A3
12	LYVE1
13	TSPAN7
14	BTNL9
15	MMRN1
16	SELP
17	HPGD
18	F8
19	PLVAP
20	CA8
21	SLCO2A1
22	LYZ
23	F2R
24	SERPINA3
25	PLPP3
26	NEURL3
27	CXCL9
28	IGFBP4
29	ESM1
30	PTGS1
31	CYTL1
32	CD300LG
33	GPR182
34	HECW2
35	CCDC80
36	RELN
37	CD74
38	FAM174B
39	MLXIP
40	GIMAP4
41	ITGA9
42	LBP
43	PLPP1
44	FAM124A
45	BGN
46	LDB2
47	FSTL1
48	BACE2
49	HLA-DQA1
50	HLA-DQA2
