## Supplementary table 10 for "Molecular atlas of the human brain vasculature at the single-cell level"

### Sheet: MHC class II signature
MHC class II signature genes
CD74	Cluster of Differentiation 74
HLA-DRB1	Major Histocompatibility Complex, Class II, DR Beta 1
HLA-DRB5	Major Histocompatibility Complex, Class II, DR Beta 5
HLA−DQB1	Major Histocompatibility Complex, Class II, DQ Beta 1
HLA−DQB2	Major Histocompatibility Complex, Class II, DQ Beta 2
HLA−DPB1	Major Histocompatibility Complex, Class II, DP Beta 1
HLA−DOB	Major Histocompatibility Complex, Class II, DO Beta
HLA−DMB	Major Histocompatibility Complex, Class II, DM Beta
HLA−DRA	Major Histocompatibility Complex, Class II, DR Alpha
HLA−DQA1	Major Histocompatibility Complex, Class II, DQ Alpha 1
HLA−DQA2	Major Histocompatibility Complex, Class II, DQ Alpha 2
HLA−DPA1	Major Histocompatibility Complex, Class II, DP Alpha 1
HLA−DOA	Major Histocompatibility Complex, Class II, DO Alpha
HLA−DMA	Major Histocompatibility Complex, Class II, DM Alpha
