## Supplementary table 11 for "Molecular atlas of the human brain vasculature at the single-cell level"

### Sheet: Antibodies
Immunofluorescence imaging
Primary antibodies
Target protein	Host animal	Company	Identifier	Used concentrations IF (frozen)	Additional remarks
BBB markers
ZO1	Mouse	Invitrogen	33 9100	1:200
Occludin	Mouse	Invitrogen	33 1500	1:100
GLUT1	Mouse	Abcam	ab40084	1:500
CNS-specificity markers
SLC38A5	Rabbit	Abcam	ab72717	1:1000
SPOCK3	Rabbit	ThermoFischer	PA531369	1:3000
PPP1R14A	Rabbit	AVIVA Systems Biology	OAAF01271	1:1000
BSG (CD147)	Mouse	Abcam	ab666	1:100
CD320	Rabbit	Proteintech	10343-1-AP	1:2000
GPCPD1	Rabbit	ThermoFischer	PA5-65346	1:100
Endothelial cell markers
CD31	Guinea pig	Synaptic Systems	351004	1:500
Stem cell markers
CD326(EPCAM)	Mouse	ThermoFisher	14-9326-82	10 µg/mL
SFTPB	Rabbit	Invitrogen	PA5 42000	1:200
SOX2	Rabbit	Abcam	ab97959	1:2000
PTPRZ1	Rabbit	ThermoFisher	PA5-53280	1:500
MHC class II markers
HLA DRB5	Rabbit	Invitrogen	PA5 60260	1:2000
HLA DRA	Rabbit	Invitrogen	PA5 27553	1:400
HLA DPA1	Rabbit	Invitrogen	PA5 28037	1:4000
HLA DPA1	Rabbit	Sigma	HPA017967	1:100
CD74	Rabbit	Sigma	HPA010592	1:200
Others
PLVAP	Rabbit	Sigma	HPA002279	1:200
Secondary antibodies
Characteristics	Host animal	Company	Identifier	Used concentrations IF (frozen)	Additional remarks
Alexa Fluor	Goat anti-mouse 488	Invitrogen	A28175	1:2000
Alexa Fluor	Goat anti-rabbit 568	Invitrogen	A-11011	1:2000
Alexa Fluor	Donkey anti-mouse 488	Invitrogen	A-21202	1:2000
Alexa Fluor	Donkey anti-rat 488	Invitrogen	A-21208	1:2000
Alexa Fluor	Donkey anti-guinea pig 488	Jackson Immuno Research	706-545-148	1:2000
Northern Light	Donkey anti-sheep 493	R&D	NL012	1:2000
Northern Light	Donkey anti-mouse 493	R&D	NL009	1:2000
Alexa Fluor	Donkey anti-mouse 555	Invitrogen	A-31570	1:2000
Alexa Fluor	Donkey anti-rabbit 555	Invitrogen	A-31572	1:2000
Northern Light	Donkey anti-mouse 557	R&D	NL007	1:2000
Northern Light	Donkey anti-rabbit 557	R&D	NL004	1:2000
Northern Light	Donkey anti-mouse 637	R&D	NL008	1:2000
Northern Light	Donkey anti-rabbit 637	R&D	NL005	1:2000
Northern Light	Donkey anti-goat 637	R&D	NL002	1:2000
Alexa Fluor	Donkey anti-rabbit 647	Invitrogen	A-31573	1:2000
